# A Simple, Cost-Effective, High-Throughput Method for Measuring Chromatin Accessibility and Gene Expression in Single Nuclei

**DOI:** 10.64898/2026.06.29.735326

**Authors:** Zhifei Luo, William J Greenleaf

## Abstract

We describe microfluidic-free, droplet-based methods for single-nucleus epigenomic measurements: Particle-templated Instant Partition single-nucleus assay for transposase-accessible chromatin using sequencing (PIP-ATAC-seq) and its multiomic version (PIP-Multiome-seq). We benchmarked these assays by generating data sets containing thousands of nuclei using cell lines and mouse brains and compared to other established methods. PIP-Multiome and PIP-ATAC are straightforward to implement, affordable, and produce high-quality data, providing useful additions to the single-cell molecular measurement armamentarium.
