## Supplementary material for "A Simple, Cost-Effective, High-Throughput Method for Measuring Chromatin Accessibility and Gene Expression in Single Nuclei": Table S1

### Sheet: PIP-ATAC-seq QC
	ATAC library QC					ATAC library Results
Sample	Number of Cells based on elbow plot	minFrag	minTSSEnrichemnt	Cell Pass ATAC QC	Ratio	Median Unique Nuclear Fragments	Median TSS Enrichment
K562	1800	3000	6	1682	0.934444	41800.5	14.3

### Sheet: PIP-Multiome-seq QC
	RNA library QC						ATAC library QC			Overlap	RNA library Results		ATAC library Results
Sample	PIPseeker sensitivity	Number of Cells Called by PIPseeker	min nFeature_RNA	min nCounts	max percent.mt	Cell Pass RNA QC	minFrag	minTSSEnrichemnt	Cell Pass RNA and ATAC QC	Cells pass ATAC and RNA QC / Cells pass RNA QC	Median Number of Transcripts	Median Number of Genes	Median Unique Nuclear Fragments	Median TSS Enrichment
K562	3	1717	500	1000	5	1716	3000	6	1615	0.941142	15428	5740	25958	15.218
Brain1	3	5923	500	1000	5	5923	3000	6	5705	0.9632	13291	4228	18408	12.914
Brain2	3	6213	500	1000	5	6213	3000	6	6124	0.9857	17063	4917	27702	13.3085

### Sheet: Mix
Sample	Species	PIPseeker sensitivity	Number of Cells Pass RNA-seq filter	minFrag	minTSSEnrichemnt	Number of Cells Pass ATAC QC	Median Unique Nuclear Fragments	Median TSS Enrichment	Overlap (Cells pass ATAC QC/ Cells pass RNA-seq filter)
K562 PIP-ATAC-seq Mix Species	Human Cells	-	-	3000	6	271	44435	15.413	-
	Mouse Cells	-	-	3000	6	750	45923	23.4975	-
K562 PIP-Multiome-seq Mix Species	Human Cells	3	556	3000	6	553	18257	15.283	0.994604
	Mouse Cells	3	835	3000	6	832	18680.5	24.1575	0.996407

### Sheet: Benchmarking after downsampling
Initial QC for 10X ATAC-seq	ATAC sample using K562	number of cells based on knee plot	minFrag	minTSSEnrichemnt	number of cells after QC	Median Unique Nuclear Fragments	Median TSS Enrichment
	10X ATAC-seq 1	8000	3000	6	7892	23994	10.13
	10X ATAC-seq 2	10000	3000	6	9920	13026	10.51
	10X ATAC-seq 3	10000	3000	6	9936	13097	10.58
ATAC Downsampling Comparison	ATAC sample using K562	number of raw reads	Number of Cells	Raw reads per cell	Reads per cell after downsampling	Fraction of reads in Peaks	Median Unique Nuclear Fragments In Peaks Per Cell	Median TSS Enrichment
	10X ATAC-seq 1	355810931	7892	45085	38375	0.329106	6977	10.161
	10X ATAC-seq 2	380947734	9920	38402	38375	0.328619	4366.25	10.508
	10X ATAC-seq 3	381294511	9936	38375.1	38375	0.331441	4383	10.5765
	PIP-ATAC-seq	295009833	1682	175392	38375	0.414611	6287.25	14.19
	10X Multiome-seq	453831052	6575	69023.7	38375	0.321749	6338.5	9.23
	PIP-Multiome-seq	301881946	1615	186924	38375	0.371902	3866	14.677
RNA Downsampling Comparison	RNA sample using K562	number of cells based on knee plot	min nFeature_RNA	min nCounts	max percent.mt	Cell Pass RNA QC	minFrag	minTSSEnrichemnt	Cell Pass RNA and ATAC QC	Cells pass ATAC and RNA QC / Cells pass RNA QC	Median Number of Transcripts	Median Number of Genes	Median Unique Nuclear Fragments	Median TSS Enrichment
	10X Multiome-seq RNA	8000	1000	1000	15	7192	3000	6	6575	0.91421	16019	5380	32480	9.19
RNA Downsampling Comparison	RNA sample using K562	number of raw reads	Number of Cells	Raw reads per cell	Median Number of Transcripts (Non-Mitocondrial)	Median Number of Genes
	10X Multiome-seq RNA	453736948	6575	69009.4	14448	5367
	PIP-Multiome-seq RNA	111450157	1615	69009.4	15246	5732

### Sheet: Saturation Analysis
ATAC Samples	Simulated Total Reads	Expected Unique Reads	LOWER_0.95CI	UPPER_0.95CI	Number of Cells	Expected Unique Reads Per Cell	Fraction of reads in Peaks	Expected Unique Reads in Peaks Per Cell
10X ATAC-seq 1	9999000000	9.40033e+08	9.34497e+08	9.52966e+08	7892	119112	0.329106	39200.5
10X ATAC-seq 2	9999000000	496104691	4.80937e+08	5.14768e+08	9920	50010.6	0.328619	16434.4
10X ATAC-seq 3	9999000000	5.25114e+08	5.11412e+08	5.60044e+08	9936	52849.6	0.331441	17516.5
PIP-ATAC-seq	9999000000	1.56493e+08	1.50056e+08	1.57526e+08	1682	93039.7	0.414611	38575.3
10X Multiome-seq	9999000000	6.88733e+08	6.56786e+08	7.16352e+08	6575	104750	0.321749	33703.3
PIP-Multiome-seq	9999000000	9.52215e+07	9.11369e+07	1.31656e+08	1615	58960.7	0.371902	21927.6

### Sheet: Contanmination Analysis
Assay	Sample	Total Reads	Reads matching TCGTCGGCAGCGTCAGATGTGTATA	Reads matching TATACACATCTGACGCTGCCGACGA	Percentage of Contanmination
PIP-Multiome-seq	K562	5000	3	4	0.0014
PIP-Multiome-seq	Mix	5000	1	4	0.001
PIP-Multiome-seq	Brain 1	5000	17	10	0.0054
