## Supplementary material for "A Simple, Cost-Effective, High-Throughput Method for Measuring Chromatin Accessibility and Gene Expression in Single Nuclei": Table S2

### Sheet: PIP-ATAC|Multi-Seq Oligos
Workflow	Name	Sequence	Purification	NOTE
PIP-Multiome-seq	ME_NTS_modified	/5Phos/CTGTCTCTTATACACAT/3ddC/	HPLC	same as PIP-ATAC-seq
	ME_TS_B	GTCTCGTGGGCTCGG AGATGTGTATAAGAGACAG	HPLC	same as PIP-ATAC-seq
	ME_TS_A_modified	/5Phos/TCGTCGGCAGCGTC AGA/ideoxyU/G/ideoxyU/GTATAAGAGACAG	HPLC
	Splint Oligo	/5BiosG//iBiodT/ATACACAT CTGACGCTGCCGACGA B AAAAAAAAAAAAAAAAAAAA/3ddC/	HPLC
	Biotin TSO	/5Biosg/AAGCAGTGGTATCAACGCAGAGTGAATrGrGrG	RNAse Free HPLC
	WTA-F	CTCTTTCCCTACACGACGCTC	Standard Desalting	same as PIP-ATAC-seq
	TruSeqR2 ligation adapter Phos	/5Phos/GATCGGAAGAGCACACGTCTGAACTCCAGTCAC	HPLC
	TruSeqR2 ligation adapter	GTTCAGACGTGTGCTCTTCCGATCT	HPLC
	PCR_blk+	GGGTATACACATCT+GA+CG+CT+GC+CG+AC+GA/3AmMO/	HPLC
PIP-ATAC-seq	ME_NTS_modified	/5Phos/CTGTCTCTTATACACAT/3ddC/	HPLC	Same as PIP-Multiome-seq
	ME_TS_B	GTCTCGTGGGCTCGG AGATGTGTATAAGAGACAG	HPLC	Same as PIP-Multiome-seq
	ME_TS_A	/5Phos/TCGTCGGCAGCGTC AGATGTGTATAAGAGACAG	HPLC
	Splint Oligo	TGACGCTGCCGACGA B AAAAAAAAAAAAAAAAAAAA/3ddC/	HPLC
	WTA-F	CTCTTTCCCTACACGACGCTC	Standard Desalting	Same as PIP-Multiome-seq
	WTA-R	GTCTCGTGGGCTCGGAG	Standard Desalting
Both	Truseq R1	ACACTCTTTCCCTACACGACGCTCTTCCGATCT	Standard Desalting	Sequencing Primer
	Nextera R1	TCGTCGGCAGCGTCAGATGTGTATAAGAGACAG	Standard Desalting	Sequencing Primer
	Truseq R1 RC	AGATCGGAAGAGCGTCGTGTAGGGAAAGAGTGT	Standard Desalting	Sequencing Primer

### Sheet: Index Adapters
Name	Sequence	Purification	Used For
P5_I5_TruseqRead1_1	AATGATACGGCGACCACCGAGATCTACAC TCGGCAGCAA ACACTCTTTCCCTACACGACGCTC	Ultramer_STD	ATAC and RNA
P5_I5_TruseqRead1_2	AATGATACGGCGACCACCGAGATCTACAC CTAATGATGG ACACTCTTTCCCTACACGACGCTC	Ultramer_STD	ATAC and RNA
P5_I5_TruseqRead1_3	AATGATACGGCGACCACCGAGATCTACAC GGTTGCCTCT ACACTCTTTCCCTACACGACGCTC	Ultramer_STD	ATAC and RNA
P5_I5_TruseqRead1_4	AATGATACGGCGACCACCGAGATCTACAC CGCACATGGC ACACTCTTTCCCTACACGACGCTC	Ultramer_STD	ATAC and RNA
P5_I5_TruseqRead1_5	AATGATACGGCGACCACCGAGATCTACAC GGCCTGTCCT ACACTCTTTCCCTACACGACGCTC	Ultramer_STD	ATAC and RNA
P5_I5_TruseqRead1_6	AATGATACGGCGACCACCGAGATCTACAC CTGTGTTAGG ACACTCTTTCCCTACACGACGCTC	Ultramer_STD	ATAC and RNA
P5_I5_TruseqRead1_7	AATGATACGGCGACCACCGAGATCTACAC TAAGGAACGT ACACTCTTTCCCTACACGACGCTC	Ultramer_STD	ATAC and RNA
P5_I5_TruseqRead1_8	AATGATACGGCGACCACCGAGATCTACAC CTAACTGTAA ACACTCTTTCCCTACACGACGCTC	Ultramer_STD	ATAC and RNA
P5_I5_TruseqRead1_9	AATGATACGGCGACCACCGAGATCTACAC TCGTGGAGCG ACACTCTTTCCCTACACGACGCTC	Ultramer_STD	ATAC and RNA
P5_I5_TruseqRead1_10	AATGATACGGCGACCACCGAGATCTACAC CTACAAGATA ACACTCTTTCCCTACACGACGCTC	Ultramer_STD	ATAC and RNA
P5_I5_TruseqRead1_11	AATGATACGGCGACCACCGAGATCTACAC TACGTTCATT ACACTCTTTCCCTACACGACGCTC	Ultramer_STD	ATAC and RNA
P5_I5_TruseqRead1_12	AATGATACGGCGACCACCGAGATCTACAC TGCCTGGTGG ACACTCTTTCCCTACACGACGCTC	Ultramer_STD	ATAC and RNA
P5_I5_TruseqRead1_13	AATGATACGGCGACCACCGAGATCTACAC TCCATCCGAG ACACTCTTTCCCTACACGACGCTC	Ultramer_STD	ATAC and RNA
P5_I5_TruseqRead1_14	AATGATACGGCGACCACCGAGATCTACAC GTCCACTTGT ACACTCTTTCCCTACACGACGCTC	Ultramer_STD	ATAC and RNA
P5_I5_TruseqRead1_15	AATGATACGGCGACCACCGAGATCTACAC TGGAACAGTA ACACTCTTTCCCTACACGACGCTC	Ultramer_STD	ATAC and RNA
P5_I5_TruseqRead1_16	AATGATACGGCGACCACCGAGATCTACAC CCTTGTTAAT ACACTCTTTCCCTACACGACGCTC	Ultramer_STD	ATAC and RNA
P7_Nextera_R2	CAAGCAGAAGACGGCATACGAGATGTCTCGTGGGCTCGGAG	HPLC	ATAC
P7_I7_TruseqRead2_1	CAAGCAGAAGACGGCATACGAGATCGCTCAGTTCGTGACTGGAGTTCAGACGTG*T	Ultramer_STD	RNA
P7_I7_TruseqRead2_2	CAAGCAGAAGACGGCATACGAGATTATCTGACCTGTGACTGGAGTTCAGACGTG*T	Ultramer_STD	RNA
P7_I7_TruseqRead2_3	CAAGCAGAAGACGGCATACGAGATTCGGATGTCGGTGACTGGAGTTCAGACGTG*T	Ultramer_STD	RNA
P7_I7_TruseqRead2_4	CAAGCAGAAGACGGCATACGAGATCTTATGGAATGTGACTGGAGTTCAGACGTG*T	Ultramer_STD	RNA
P7_I7_TruseqRead2_5	CAAGCAGAAGACGGCATACGAGATTCCTATTGTGGTGACTGGAGTTCAGACGTG*T	Ultramer_STD	RNA
P7_I7_TruseqRead2_6	CAAGCAGAAGACGGCATACGAGATGCGCGATGTTGTGACTGGAGTTCAGACGTG*T	Ultramer_STD	RNA
P7_I7_TruseqRead2_7	CAAGCAGAAGACGGCATACGAGATAGAGCACTAGGTGACTGGAGTTCAGACGTG*T	Ultramer_STD	RNA
P7_I7_TruseqRead2_8	CAAGCAGAAGACGGCATACGAGATTGCCTTGATCGTGACTGGAGTTCAGACGTG*T	Ultramer_STD	RNA
P7_I7_TruseqRead2_9	CAAGCAGAAGACGGCATACGAGATCTACTCAGTCGTGACTGGAGTTCAGACGTG*T	Ultramer_STD	RNA
P7_I7_TruseqRead2_10	CAAGCAGAAGACGGCATACGAGATTCGTCTGACTGTGACTGGAGTTCAGACGTG*T	Ultramer_STD	RNA
P7_I7_TruseqRead2_11	CAAGCAGAAGACGGCATACGAGATGAACATACGGGTGACTGGAGTTCAGACGTG*T	Ultramer_STD	RNA
P7_I7_TruseqRead2_12	CAAGCAGAAGACGGCATACGAGATCCTATGACTCGTGACTGGAGTTCAGACGTG*T	Ultramer_STD	RNA
P7_I7_TruseqRead2_13	CAAGCAGAAGACGGCATACGAGATTAATGGCAAG GTGACTGGAGTTCAGACGTG*T	Ultramer_STD	RNA
P7_I7_TruseqRead2_14	CAAGCAGAAGACGGCATACGAGATGTGCCGCTTC GTGACTGGAGTTCAGACGTG*T	Ultramer_STD	RNA
P7_I7_TruseqRead2_15	CAAGCAGAAGACGGCATACGAGATCGGCAATGGA GTGACTGGAGTTCAGACGTG*T	Ultramer_STD	RNA
P7_I7_TruseqRead2_16	CAAGCAGAAGACGGCATACGAGATGCCGTAACCG GTGACTGGAGTTCAGACGTG*T	Ultramer_STD	RNA

### Sheet: Index RNA part
Index name	I7 Base in adapter	I7 for sample sheet	I5 Base in adapter	I5 for sample sheet in Forward Orientation	i5 Bases for Sample Sheet in Reverse Complement Orientation
1	CGCTCAGTTC	GAACTGAGCG	TCGGCAGCAA	TCGGCAGCAA	TTGCTGCCGA
2	TATCTGACCT	AGGTCAGATA	CTAATGATGG	CTAATGATGG	CCATCATTAG
3	TCGGATGTCG	CGACATCCGA	GGTTGCCTCT	GGTTGCCTCT	AGAGGCAACC
4	CTTATGGAAT	ATTCCATAAG	CGCACATGGC	CGCACATGGC	GCCATGTGCG
5	TCCTATTGTG	CACAATAGGA	GGCCTGTCCT	GGCCTGTCCT	AGGACAGGCC
6	GCGCGATGTT	AACATCGCGC	CTGTGTTAGG	CTGTGTTAGG	CCTAACACAG
7	AGAGCACTAG	CTAGTGCTCT	TAAGGAACGT	TAAGGAACGT	ACGTTCCTTA
8	TGCCTTGATC	GATCAAGGCA	CTAACTGTAA	CTAACTGTAA	TTACAGTTAG
9	CTACTCAGTC	GACTGAGTAG	TCGTGGAGCG	TCGTGGAGCG	CGCTCCACGA
10	TCGTCTGACT	AGTCAGACGA	CTACAAGATA	CTACAAGATA	TATCTTGTAG
11	GAACATACGG	CCGTATGTTC	TACGTTCATT	TACGTTCATT	AATGAACGTA
12	CCTATGACTC	GAGTCATAGG	TGCCTGGTGG	TGCCTGGTGG	CCACCAGGCA
13	TAATGGCAAG	CTTGCCATTA	TCCATCCGAG	TCCATCCGAG	CTCGGATGGA
14	GTGCCGCTTC	GAAGCGGCAC	GTCCACTTGT	GTCCACTTGT	ACAAGTGGAC
15	CGGCAATGGA	TCCATTGCCG	TGGAACAGTA	TGGAACAGTA	TACTGTTCCA
16	GCCGTAACCG	CGGTTACGGC	CCTTGTTAAT	CCTTGTTAAT	ATTAACAAGG

### Sheet: Index ATAC part
I5 Base in adapter	I5 for sample sheet in Forward Orientation	i5 Bases for Sample Sheet in Reverse Complement Orientation
TCGGCAGCAA	TCGGCAGCAA	TTGCTGCCGA
CTAATGATGG	CTAATGATGG	CCATCATTAG
GGTTGCCTCT	GGTTGCCTCT	AGAGGCAACC
CGCACATGGC	CGCACATGGC	GCCATGTGCG
GGCCTGTCCT	GGCCTGTCCT	AGGACAGGCC
CTGTGTTAGG	CTGTGTTAGG	CCTAACACAG
TAAGGAACGT	TAAGGAACGT	ACGTTCCTTA
CTAACTGTAA	CTAACTGTAA	TTACAGTTAG
TCGTGGAGCG	TCGTGGAGCG	CGCTCCACGA
CTACAAGATA	CTACAAGATA	TATCTTGTAG
TACGTTCATT	TACGTTCATT	AATGAACGTA
TGCCTGGTGG	TGCCTGGTGG	CCACCAGGCA
TCCATCCGAG	TCCATCCGAG	CTCGGATGGA
GTCCACTTGT	GTCCACTTGT	ACAAGTGGAC
TGGAACAGTA	TGGAACAGTA	TACTGTTCCA
CCTTGTTAAT	CCTTGTTAAT	ATTAACAAGG
